# The GATA transcription factor Gaf1 represses tRNA genes, inhibits growth, and extends chronological lifespan downstream of fission yeast TORC1

**DOI:** 10.1101/700286

**Authors:** María Rodríguez-López, Suam Gonzalez, Olivia Hillson, Edward Tunnacliffe, Sandra Codlin, Victor A. Tallada, Jürg Bähler, Charalampos Rallis

**Author notes:** These authors contributed equally to this work (María Rodríguez-López, Suam Gonzalez). Correspondence: Charalampos Rallis; Jürg Bähler.

## Abstract

Target of Rapamycin Complex 1 (TORC1) signaling promotes growth and ageing. Inhibition of TORC1 leads to a down-regulation of factors that stimulate protein translation, including RNA polymerase III, which in turn contributes to longevity. TORC1-mediated post-transcriptional regulation of protein translation has been well studied, while analogous transcriptional regulation is less well understood. Here we screened fission yeast deletion mutants for resistance to Torin1, which inhibits TORC1 and cell growth. Mutants lacking the GATA transcription factor Gaf1 (*gaf1Δ*) grew normally even in high doses of Torin1. The *gaf1Δ* mutants shortened the chronological lifespan of non-dividing cells and diminished the lifespan extension triggered by Torin1 treatment. Expression profiling and genome-wide binding experiments showed that, after TORC1 inhibition, Gaf1 directly up-regulated genes for small-molecule metabolic pathways and indirectly repressed genes for protein translation. Surprisingly, Gaf1 bound to, and down-regulated the tRNA genes, so also functions as a transcription factor for genes transcribed by RNA polymerase III. We conclude that Gaf1 controls the transcription of both coding and tRNA genes to inhibit translation and growth downstream of TORC1.
