## Supplementary material for "The GATA transcription factor Gaf1 represses tRNA genes, inhibits growth, and extends chronological lifespan downstream of fission yeast TORC1": Table S1

### Sheet: Sheet1
Genes identified in Torin1 mutant screen (red: not identified in previous screen)
SYSTEMATIC ID	GENE NAME	PRODUCT DESCRIPTION
SPAC21E11.04	aca1	L-azetidine-2-carboxylic acid acetyltransferase Aca1
SPAC17G6.05c	bro1	BRO1 domain protein Bro1 (predicted)
SPBC13G1.12	did2	ESCRT III complex subunit Did2 (predicted)
SPAC4F8.01	did4	ESCRT III complex subunit Did4
SPCC1902.01	gaf1	transcription factor Gaf1
SPBC1D7.01	gim6	prefoldin subunit 1 (predicted)
SPBC25B2.04c	mtg1	mitochondrial translation factor (GTPase) Mtg1 (predicted)
SPBP35G2.11c	nbr1	cargo receptor for selective autophagy pathway
SPAC17G6.08	pep7	prevacuole/endosomal FYVE tethering component Pep7 (predicted)
SPAC19B12.10	sst2	human AMSH/STAMBP protein homolog, ubiquitin specific-protease
SPBP18G5.03	toc1	Tor complex Tor2 interacting protein 1
SPAC11E3.04c	ubc13	ubiquitin conjugating enzyme E2 Ubc13
SPBC215.14c	vps20	ESCRT III complex subunit Vps20
SPAC1B3.07c	vps28	ESCRT I complex subunit Vps28
SPCC364.05	vps3	CORVET complex subunit, GTPase regulator Vps3 (predicted)
SPAC1142.07c	vps32	ESCRT III complex subunit Vps32
SPAC17A2.06c	vps8	CORVET complex WD repeat Vps8 (predicted)
SPAC11D3.15		5-oxoprolinase (ATP-hydrolizing) (predicted)
SPBC25B2.03		zf-C3HC4 type zinc finger
