## Supplementary material for "The GATA transcription factor Gaf1 represses tRNA genes, inhibits growth, and extends chronological lifespan downstream of fission yeast TORC1": Table S2

### Sheet: Sheet1
Lower expressed in gaf1 relative to wt			Higher expressed in gaf1 relative to wt
Systematic ID	Gene name	Product description	Systematic ID	Gene name	Product description
SPAPJ760.03c	adg1	Schizosaccharomyces specific protein Adg1	SPCC736.11	ago1	argonaute
SPCC18.01c	adg3	beta-glucosidase Adg3 (predicted)	SPAC3H1.07	aru1	arginase Aru1
SPBC428.05c	arg12	argininosuccinate synthase Arg12	SPAC30C2.04	asc1	cofactor for cytoplasmic methionyl-and glutamyl-tRNA synthetases Asc1 (predicted)
SPBC1539.03c	arg41	argininosuccinate lyase (predicted)	SPAC13G6.10c	asl1	cell wall protein Asl1, predicted O-glucosyl hydrolase
SPBC56F2.09c	arg5	arginine specific carbamoyl-phosphate synthase subunit Arg5	SPBC800.05c	atb2	tubulin alpha 2
SPCC63.08c	atg1	autophagy serine/threonine protein kinase Atg1	SPBC31F10.15c	atp15	F1-FO ATP synthase epsilon subunit (predicted)
SPBC1773.02c	bcp1	thioredoxin peroxidase Bcp1	SPCC1840.06	atp5	F1-FO ATP synthase delta subunit (predicted)
SPAC2E1P3.04	cao1	copper amine oxidase Cao1	SPCC645.10	cca2	ATP 3'tRNA nucleotidyltransferase Cca2
SPBP26C9.02c	car1	arginase Car1	SPBC29A10.01	ccr1	NADPH-cytochrome p450 reductase
SPAC19G12.03	cda1	chitin deacetylase Cda1	SPBC646.11	cct6	chaperonin-containing T-complex zeta subunit Cct6
SPBC3E7.12c	cfh4	chitin synthase regulatory factor Cfh4 (predicted)	SPBC16A3.19	eaf7	histone acetyltransferase complex subunit Eaf7
SPAC29B12.08	clr5	Clr5 protein	SPAC13G7.12c	eki1	choline/ethanolamine kinase Eki1 (predicted)
SPAC24C9.08	cps1	vacuolar carboxypeptidase (predicted)	SPAC1B2.03c	elo2	fatty acid elongase Elo2
SPBC23E6.01c	cxr1	splicing factor Cxr1	SPAC13A11.02c	erg11	sterol 14-demethylase Erg11
SPAC1F7.09c	dal2	allantoicase Dal2	SPAC630.08c	erg25	C-4 methylsterol oxidase Erg25 (predicted)
SPBC1198.02	dea2	adenine deaminase Dea2	SPBC28E12.05	esf2	U3 snoRNP-associated protein Esf2 (predicted)
SPAC12G12.02	efg1	rRNA processing protein Efg1 (predicted)	SPBC20F10.01	gar1	box H/ACA snoRNP complex subunit Gar1
SPBC1105.05	exg1	cell wall glucan 1,6-beta-glucosidase Exg1	SPAC19B12.02c	gas1	cell wall protein 1,3-beta-glucanosyltransferase Gas1 (predicted)
SPBC354.15	fap1	L-pipecolate oxidase	SPBC2G5.06c	hmt2	sulfide-quinone oxidoreductase
SPCC1393.08	fil1	transcription factor, zf-GATA type	SPAC926.04c	hsp90	Hsp90 chaperone
SPAC1399.03	fur4	plasma membrane uracil transmembrane transporter	SPAC4F8.15	itr1	myo-inositol transmembrane transporter Itr1
SPCC622.12c	gdh1	NADP-specific glutamate dehydrogenase Gdh1 (predicted)	SPAC343.16	lys2	homoaconitate hydratase Lys2
SPAC23H4.06	gln1	glutamate-ammonia ligase Gln1	SPBC1105.02c	lys4	homocitrate synthase
SPAPB1E7.07	glt1	glutamate synthase Glt1	SPBC1734.11	mas5	DNAJ domain protein Mas5 (predicted)
SPAC30D11.01c	gto2	alpha-glucosidase (predicted)	SPBC428.11	met17	homocysteine synthase Met17
SPBC2F12.14c	gua1	IMP dehydrogenase Gua1	SPBC1826.01c	mot1	TATA-binding protein-associated transcription initiation repressor Mot1 (predicted)
SPAC1834.03c	hhf1	histone H4 h4.1	SPBP8B7.15c	mpe1	mRNA cleavage ubiquitin-protein ligase E3 Mpe1 (predicted)
SPBC8D2.03c	hhf2	histone H4 h4.2	SPBC16A3.08c	oga1	Stm1 homolog Oga1
SPBC1105.12	hhf3	histone H4 h4.3	SPCC1281.06c	ole1	acyl-coA desaturase (predicted)
SPAC1834.04	hht1	histone H3 h3.1	SPAC1F8.07c	pdc101	pyruvate decarboxylase (predicted)
SPBC8D2.04	hht2	histone H3 h3.2	SPAC17D4.01	pex7	peroxin-7 (predicted)
SPBC1105.11c	hht3	histone H3 h3.3	SPBC16H5.02	pfk1	6-phosphofructokinase pfk1
SPAC23C11.13c	hpt1	guanine/xanthine/hypoxanthine phosphoribosyltransferase Hpt1	SPAC1A6.04c	plb1	phospholipase B homolog Plb1
SPCC622.08c	hta1	histone H2A alpha	SPAPB1A10.14	pof15	F-box protein (predicted)
SPAC19G12.06c	hta2	histone H2A beta	SPNCRNA.32	prl32	non-coding RNA, poly(A)-bearing (predicted)
SPCC622.09	htb1	histone H2B Htb1	SPAC1002.13c	psu1	cell wall beta-glucosidase Psu1 (predicted)
SPBC29B5.02c	isp4	plasma membrane OPT oligopeptide transmembrane transporter family Isp4	SPAC20H4.07	rad57	RecA family ATPase Rad57/Rhp57
SPAC1039.09	isp5	amino acid transmembrane transporter Isp5	SPBC17G9.10	rpl1102	60S ribosomal protein L11 (predicted)
SPAC4A8.04	isp6	vacuolar serine protease Isp6	SPAC23A1.11	rpl1602	60S ribosomal protein L13/L16 (predicted)
SPCC1322.05c	lap2	vacuolar aminopeptidase Lap2	SPBC29B5.03c	rpl26	60S ribosomal protein L26 (predicted)
SPAC4A8.07c	lcb4	sphingoid long chain base kinase (predicted)	SPAC9G1.03c	rpl3001	60S ribosomal protein L30 (predicted)
SPAPB8E5.03	mae1	plasma membrane malate/succinate:proton symporter Mae1	SPBC83.02c	rpl4302	60S ribosomal protein L37a (predicted)
SPAC17C9.16c	mfs1	plasma membrane spermidine transmembrane transporter Mfs1 (predicted)	SPBC18H10.12c	rpl701	RNase MRP subunit, ribosomal protein L7-like Rpl701
SPAPYUG7.03c	mid2	medial ring protein, anillin Mid2	SPAC3H5.07	rpl702	60S ribosomal protein L7b involved in cytoplasmic translation
SPBC2G2.04c	mmf1	mitochondrial matrix protein, YjgF family protein Mmf1, reactive intermediate imine deaminase A homolog Mmf1	SPAC1F7.13c	rpl801	60S ribosomal protein L8/L2 (predicted)
SPAC1783.07c	pap1	transcription factor Pap1/Caf3	SPBC2F12.07c	rpl802	60S ribosomal protein L8/L2 (predicted)
SPCC338.12	pbi2	vaculoar proteinase B inhibitor Pbi2	SPAC1071.08	rpp203	60S acidic ribosomal protein A2
SPAP7G5.06	per1	plasma membrane amino acid transmembrane transporter Per1	SPAC31G5.17c	rps1001	40S ribosomal protein S10 (predicted)
SPBC83.11	pet2	Golgi phosphoenolpyruvate transmembrane transporter Pet2	SPBP22H7.08	rps1002	40S ribosomal protein S10 (predicted)
SPBP4G3.02	pho1	acid phosphatase Pho1	SPAC13G6.02c	rps101	40S ribosomal protein S3a
SPCC736.15	pil1	eisosome BAR domain protein Pil1	SPAC31G5.03	rps1101	40S ribosomal protein S11 (predicted)
SPAPB2B4.04c	pmc1	vacuolar calcium transporting P-type ATPase P2 type, Pmc1	SPAC144.11	rps1102	40S ribosomal protein S11 (predicted)
SPBC713.11c	pmp3	plasma membrane proteolipid Pmp3 (predicted)	SPCC962.04	rps1201	40S ribosomal protein S12 (predicted)
SPBC3D6.06c	prs5	ribose-phosphate pyrophosphokinase Prs5 (predicted)	SPBC18H10.13	rps1402	40S ribosomal protein S14 (predicted)
SPBC13A2.04c	ptr2	plasma membrane PTR family peptide transmembrane transporter Ptr2	SPBC839.05c	rps1701	40S ribosomal protein S17 (predicted)
SPCC70.03c	put1	proline dehydrogenase Put1 (predicted)	SPBC649.02	rps1902	40S ribosomal protein S19 (predicted)
SPBC24C6.04	put2	delta-1-pyrroline-5-carboxylate dehydrogenase Put2 (predicted)	SPBP4H10.13	rps2302	40S ribosomal protein S23 (predicted)
SPBC16G5.02c	rbk1	ribokinase Rbk1 (predicted)	SPAC806.03c	rps2601	40S ribosomal protein S26 (predicted)
SPAC23G3.03	sib2	ornithine N5 monooxygenase (predicted)	SPAC25G10.06	rps2801	40S ribosomal protein S28 (predicted)
SPBC1347.11	sro1	stress responsive orphan 1	SPBC16G5.14c	rps3	40S ribosomal protein S3 (predicted)
SPBC16D10.10	tad2	tRNA specific adenosine deaminase subunit Tad2	SPAC19B12.04	rps3001	40S ribosomal protein S30 (predicted)
SPAPYUK71.03c	tcb3	tricalbin, C2 domain protein (phospholipid binding) ER-plasma membrane tethering protein Tcb3	SPAC18G6.14c	rps7	40S ribosomal protein S7 (predicted)
SPAC22F3.13	tsc1	hamartin	SPBC14F5.05c	sam1	S-adenosylmethionine synthetase
SPAC1399.04c	uck2	uracil phosphoribosyltransferase Uck2	SPAC222.09	seb1	RNA-binding and 3'-end processing protein Seb1
SPCC1795.05c	ura6	uridylate kinase Ura6	SPAC10F6.01c	sir1	sulfite reductase beta subunit Sir1
SPAC1002.19	urg1	GTP cyclohydrolase II Urg1 (predicted)	SPCC1739.13	ssa2	heat shock protein Ssa2
SPAC1002.17c	urg2	uracil phosphoribosyltransferase (predicted)	SPAC664.11	ssc1	mitochondrial (2Fe-2S) cluster assembly chaperone Ssc1
SPAC1002.18	urg3	DUF1688 family fungal conserved protein, implicated in uracil or riboflavin metabolism	SPBC27.08c	sua1	sulfate adenylyltransferase
SPBC1683.06c	urh1	uridine ribohydrolase Urh1 (predicted)	SPCC1450.04	tef5	translation elongation factor EF-1 beta subunit, guanyl-nucleotide exchange factor (eEF1B)
SPCC162.11c	urk1	uridine kinase/uracil phosphoribosyltransferase (predicted)	SPBC1E8.04	Tf2-10	retrotransposable element/transposon Tf2-type
SPCC1223.09	uro1	uricase Uro1	SPAC1006.07	tif1	translation initiation factor eIF4A tif1
SPCC576.01c	xan1	alpha-ketoglutarate-dependent xanthine dioxygenase Xan1	SPBC25H2.07	tif11	translation initiation factor eIF1A
SPAC1F7.12	yak3	aldose reductase ARK13 family YakC, implicated in cellular detoxification from family members	SPAC222.03c	tim10	Tim9-Tim10 complex subunit Tim10 (predicted)
SPCC830.08c	yop1	ER membrane protein DP1/Yop1	SPAC6F6.16c	tpz1	shelterin complex subunit Tpz1
SPAC1039.01		amino acid transmembrane transporter (predicted)	SPAC22G7.06c	ura1	carbamoyl-phosphate synthase (glutamine hydrolyzing), aspartate carbamoyltransferase Ura1
SPAC1039.02		extracellular 5'-nucleotidase, human NT5E family (predicted)	SPBC23E6.04c	utp10	U3 snoRNP-associated protein Utp10 (predicted)
SPAC1039.06		D-serine ammonia-lyase activity (predicted)	SPBC1778.01c	zuo1	ribosome-associated chaperone, zuotin (predicted)
SPAC1039.07c		aminotransferase class-III, possible transaminase, unknown specificity, implicated in amino acid or cofactor metabolism	SPAC25G10.08		translation initiation factor eIF3b (p84)
SPAC1039.08		serine acetyltransferase (predicted)	SPAC27D7.09c		But2 family protein, similar to cell surface molecules
SPAC11D3.15		5-oxoprolinase (ATP-hydrolizing) (predicted)	SPAC27D7.11c		But2 family protein, similar to cell surface molecules
SPAC1327.01c		transcription factor, zf-fungal binuclear cluster type (predicted)	SPAC29A4.02c		translation elongation factor EF-1 gamma subunit
SPAC1399.02		transmembrane transporter (predicted)	SPAC2H10.01		transcription factor, zf-fungal binuclear cluster type (predicted)
SPAC1805.16c		purine nucleoside phosphorylase (predicted)	SPAC30C2.03		Schizosaccharomyces specific protein
SPAC1A6.03c		lysophospholipase (predicted)	SPBC15D4.05		conserved CobW/HypB/UreG nucleotide binding domain protein (predicted)
SPAC1F7.10		hydantoin racemase family (predicted)	SPBC21C3.14c		chromatin binding protein ortholog
SPAC212.10		pseudogene malic acid transport protein	SPBC409.08		spermine family transmembrane transporter (predicted)
SPAC25B8.10		trans-aconitate 3-methyltransferase (predicted)	SPBP23A10.11c		circularly permuted 1,3-beta-glucanase (predicted)
SPAC26H5.09c		oxidoreductase involved in NADPH regeneration (predicted)	SPCC1827.06c		aspartate semialdehyde dehydrogenase (predicted)
SPAC3H1.06c		transmembrane transporter (predicted)	SPCC1840.05c		phosphoglucomutase (predicted)
SPAC521.03		short chain dehydrogenase, human DHRS7 family(predicted)	SPNCRNA.1626		antisense RNA (predicted)
SPAC56E4.03		aromatic aminotransferase (predicted)
SPAC56F8.15		Schizosaccharomyces pombe specific protein
SPAC6B12.04c		2-aminoadipate transaminase/kynurenine-oxoglutarate transaminase (predicted)
SPAC806.06c		nicotinamide mononucleotide (NMN) adenylyltransferase (predicted)
SPBC1271.03c		NLI interacting factor family phosphatase (predicted)
SPBC1271.14		acetyl-CoA:L-glutamate N-acetyltransferase (predicted)
SPBC1683.05		plasma membrane uricil/uridine transmembrane transporter transmembrane transporter family (predicted)
SPBC1683.11c		isocitrate lyase (predicted)
SPBC1861.05		bifunctional pseudouridylate synthase/pseudouridine kinase (predicted)
SPBC21C3.15c		aldehyde dehydrogenase, implicated in cellular detoxification (predicted)
SPBCPT2R1.10		pseudogene
SPBPB7E8.01		Schizosaccharomyces specific protein, predicted GPI anchor
SPBPB7E8.02		PSP1 family protein
SPCC11E10.01		cystathionine beta-lyase (predicted)
SPCC1620.06c		ribose-phosphate pyrophosphokinase (predicted)
SPCC576.02		hydantoin racemase family, implicated in amino acid, or derivative metabolism
SPNCRNA.1193		intergenic RNA (predicted)
SPNCRNA.600		translationally silent transcript from tco1 locus
